# Next Generation Aging Clock: A Novel Approach to Decoding Human Aging Through Over 3000 Cellular Pathways

**DOI:** 10.1101/2024.06.18.599632

**Authors:** Jianghui Xiong

## Abstract

This paper introduces ‘Next Generation Aging Clock Models,’ a new approach aimed at improving disease prediction by defining aging clocks for specific cellular components or pathways, rather than giving a single value for the entire human body. The methodology consists of two stages: a pre-training stage that creates 3,028 generic pathway aging models by integrating genome-wide DNA methylation data with gene ontology and pathway databases, and a fine-tuning stage that produces 30,280 disease-specific pathway aging models using DNA methylation profiles from 3,263 samples across 10 age-related diseases. Our findings show the model’s predictive power for various diseases. For example, the aging index of blood vessel endothelial cell migration can predict Atherosclerosis with an odds ratio of 80. Alzheimer’s disease can be predicted by the aging index of response to DNA damage stimulus, Major Depressive Disorder by the organization of the mitochondrion, breast cancer by DNA repair, and the severity of COVID-19 by neutrophil degranulation, with an odds ratio of 8.5. Additionally, a global analysis revealed that aging-related diseases can be categorized into nucleus aging (such as Alzheimer’s disease) and cytoplasm aging (such as Parkinson’s disease). This model provides a comprehensive view of aging from the organelle to the organ level using just a blood or saliva sample. This innovative approach is expected to be a valuable tool for research into aging-related diseases and for personalized aging interventions.
