## Supplemental Table 1 for "Next Generation Aging Clock: A Novel Approach to Decoding Human Aging Through Over 3000 Cellular Pathways"

### Sheet: Alzheimer's Disease
Pathway	Odds Ratio	T-test Pvalue
GOCC_TRANS_GOLGI_NETWORK	3.75092	1.06921e-10
GOBP_CELLULAR_RESPONSE_TO_DNA_DAMAGE_STIMULUS	3.14834	6.38351e-10
GOBP_SMALL_GTPASE_MEDIATED_SIGNAL_TRANSDUCTION	3.07832	2.01805e-10
GOBP_DNA_REPAIR	3.00591	4.91873e-11
GOMF_STRUCTURAL_MOLECULE_ACTIVITY	2.89963	2.65896e-09
GOBP_HEART_DEVELOPMENT	2.87933	2.16843e-09
GOMF_PROTEIN_DOMAIN_SPECIFIC_BINDING	2.82798	8.76162e-14
GOBP_HEART_MORPHOGENESIS	2.81476	5.40035e-08
GOBP_LOCALIZATION_WITHIN_MEMBRANE	2.72727	4.89746e-10
GOBP_REGULATION_OF_SMALL_GTPASE_MEDIATED_SIGNAL_TRANSDUCTION	2.72688	2.28762e-06
GOBP_REGULATION_OF_EPITHELIAL_TO_MESENCHYMAL_TRANSITION	2.66618	2.98199e-08
GOBP_POSITIVE_REGULATION_OF_KINASE_ACTIVITY	2.65057	1.06009e-09
GOBP_RAS_PROTEIN_SIGNAL_TRANSDUCTION	2.62799	8.4191e-13
GOBP_REGULATION_OF_TRANSFERASE_ACTIVITY	2.599	1.40237e-11
GOBP_ANATOMICAL_STRUCTURE_MATURATION	2.57713	1.66578e-06
GOBP_DEVELOPMENTAL_MATURATION	2.5451	2.1233e-08
GOBP_RHO_PROTEIN_SIGNAL_TRANSDUCTION	2.53842	7.22026e-08
GOBP_CELL_SURFACE_RECEPTOR_SIGNALING_PATHWAY_INVOLVED_IN_CELL_CELL_SIGNALING	2.49691	8.56773e-11
GOBP_POSITIVE_REGULATION_OF_GTPASE_ACTIVITY	2.49057	1.62641e-08
GOBP_TISSUE_MORPHOGENESIS	2.48506	2.19087e-10

### Sheet: Mild Cognitive Impairment
Pathway	Odds Ratio	T-test Pvalue
GOCC_TRANSFERASE_COMPLEX	4.03797	6.48848e-09
GOCC_PRESYNAPTIC_MEMBRANE	3.46667	1.30787e-06
GOBP_EMBRYO_DEVELOPMENT_ENDING_IN_BIRTH_OR_EGG_HATCHING	3.31459	3.51597e-08
GOBP_RESPONSE_TO_LIPID	3.20053	2.43324e-09
GOCC_PRESYNAPSE	3.17618	5.04632e-09
GOBP_RESPONSE_TO_WOUNDING	3.12077	2.94768e-08
GOBP_RESPONSE_TO_GROWTH_FACTOR	3.06767	5.95684e-09
GOBP_PROTEIN_LOCALIZATION_TO_ORGANELLE	3.02603	7.17687e-08
GOBP_REGULATION_OF_VASCULATURE_DEVELOPMENT	2.99448	1.51371e-07
GOBP_REGULATION_OF_CELL_CYCLE_PROCESS	2.98989	5.44627e-10
GOBP_REGULATION_OF_CELL_CYCLE_PHASE_TRANSITION	2.94347	6.75216e-09
GOBP_APPENDAGE_MORPHOGENESIS	2.94347	5.37307e-05
GOBP_RESPONSE_TO_HORMONE	2.91403	8.0926e-07
GOBP_REGULATION_OF_DNA_METABOLIC_PROCESS	2.90098	2.29472e-09
GOBP_POSITIVE_REGULATION_OF_CELL_CYCLE_PROCESS	2.88939	0.000282615
GOCC_CILIUM	2.86866	2.61269e-09
GOBP_NEGATIVE_REGULATION_OF_CELL_CYCLE_PROCESS	2.8621	3.77631e-08
GOBP_CELL_CYCLE_PHASE_TRANSITION	2.85146	2.59238e-08
GOMF_UBIQUITIN_LIKE_PROTEIN_TRANSFERASE_ACTIVITY	2.84077	3.19061e-07
GOBP_APPENDAGE_DEVELOPMENT	2.84076	4.28173e-05

### Sheet: Osteoporosis
Pathway	Odds Ratio	T-test Pvalue
PID_MET_PATHWAY	17	0.000938424
GOBP_POSITIVE_REGULATION_OF_TRANSPORT	16.7273	0.000119025
GOBP_REGULATION_OF_HORMONE_LEVELS	14.6667	2.12324e-05
GOBP_ALCOHOL_METABOLIC_PROCESS	13.8889	1.84418e-06
GOBP_RESPONSE_TO_LIGHT_STIMULUS	13.8889	5.23605e-05
REACTOME_RHO_GTPASE_CYCLE	12.9231	0.000372805
GOBP_CELLULAR_RESPONSE_TO_REACTIVE_OXYGEN_SPECIES	12	0.00387713
GOBP_RESPONSE_TO_ALCOHOL	11.4286	0.000386332
GOBP_REGULATION_OF_GLIOGENESIS	11.4286	0.00172701
GOBP_TEMPERATURE_HOMEOSTASIS	11.375	0.0001017
GOBP_RESPONSE_TO_RADIATION	10.4545	6.79156e-05
GOBP_NEGATIVE_REGULATION_OF_PROTEIN_MODIFICATION_PROCESS	10.4545	0.00144769
GOMF_GUANYL_NUCLEOTIDE_BINDING	10.1333	3.01138e-05
GOBP_RIBONUCLEOPROTEIN_COMPLEX_BIOGENESIS	10.1333	0.000132357
HALLMARK_PI3K_AKT_MTOR_SIGNALING	10.1333	0.000456434
REACTOME_METABOLISM_OF_RNA	10.1333	0.000266398
GOBP_PROTEIN_PROCESSING	9.16667	0.000122695
GOMF_HYDROLASE_ACTIVITY_ACTING_ON_ESTER_BONDS	9.16667	9.79763e-05
WP_TGFBETA_SIGNALING_PATHWAY	9.16667	0.000490164
GOBP_REGULATION_OF_MITOTIC_CELL_CYCLE	9.16667	0.000699245

### Sheet: Breast Cancer
Pathway	Odds Ratio	T-test Pvalue
GOBP_GROWTH	3.84923	9.87569e-22
GOCC_NUCLEAR_CHROMOSOME	3.76615	2.38686e-15
REACTOME_ANTIGEN_PROCESSING_UBIQUITINATION_PROTEASOME_DEGRADATION	3.66199	3.44341e-15
GOCC_VACUOLE	3.57517	1.31796e-19
GOCC_CULLIN_RING_UBIQUITIN_LIGASE_COMPLEX	3.56069	1.86e-14
GOBP_REGULATION_OF_GROWTH	3.52188	3.63405e-20
WP_NETWORK_MAP_OF_SARSCOV2_SIGNALING_PATHWAY	3.48653	8.77181e-16
HALLMARK_DNA_REPAIR	3.41617	1.13192e-15
GOCC_INTRACELLULAR_PROTEIN_CONTAINING_COMPLEX	3.3888	6.87229e-21
HALLMARK_TNFA_SIGNALING_VIA_NFKB	3.34967	3.13682e-15
GOCC_UBIQUITIN_LIGASE_COMPLEX	3.29202	4.08189e-16
REACTOME_METABOLISM_OF_RNA	3.28473	6.91712e-15
GOBP_MULTICELLULAR_ORGANISM_REPRODUCTION	3.25748	1.28357e-15
GOBP_PROTEASOMAL_PROTEIN_CATABOLIC_PROCESS	3.23307	1.12018e-16
GOBP_PEPTIDE_TRANSPORT	3.23307	2.99444e-12
GOBP_AMIDE_TRANSPORT	3.22928	2.9947e-12
GOBP_CELL_GROWTH	3.19815	1.21269e-19
GOCC_NON_MOTILE_CILIUM	3.19512	4.64127e-15
GOBP_ADP_METABOLIC_PROCESS	3.17639	1.00244e-14
REACTOME_SLC_MEDIATED_TRANSMEMBRANE_TRANSPORT	3.13773	1.09987e-16

### Sheet: Colon Cancer
Pathway	Odds Ratio	T-test Pvalue
REACTOME_PHOSPHOLIPID_METABOLISM	5.74064	2.19362e-16
GOMF_STRUCTURAL_MOLECULE_ACTIVITY	5.54535	3.73065e-18
GOBP_POSITIVE_REGULATION_OF_PROTEIN_SERINE_THREONINE_KINASE_ACTIVITY	5.49364	8.3492e-16
GOBP_PROTEIN_FOLDING	5.48605	5.86807e-16
REACTOME_SIGNALING_BY_GPCR	5.41107	5.17715e-20
GOBP_REGULATION_OF_INTRACELLULAR_TRANSPORT	5.22817	7.62459e-18
GOBP_CELLULAR_AMINO_ACID_METABOLIC_PROCESS	5.16615	3.21799e-18
GOMF_OXIDOREDUCTASE_ACTIVITY_ACTING_ON_CH_OH_GROUP_OF_DONORS	5.16615	5.43182e-15
GOBP_POSITIVE_REGULATION_OF_INTRACELLULAR_PROTEIN_TRANSPORT	5.15359	4.09327e-15
GOMF_ZINC_ION_BINDING	5.15083	3.83646e-17
GOBP_MITOTIC_CELL_CYCLE	5.07539	2.64631e-17
GOBP_ENDOMEMBRANE_SYSTEM_ORGANIZATION	5.02561	5.44795e-21
GOBP_ORGANIC_ACID_METABOLIC_PROCESS	4.96364	1.14551e-20
GOBP_SMALL_MOLECULE_BIOSYNTHETIC_PROCESS	4.92947	1.16884e-18
GOBP_PEPTIDYL_THREONINE_MODIFICATION	4.92947	4.20194e-17
GOBP_RESPONSE_TO_XENOBIOTIC_STIMULUS	4.92947	1.29647e-16
GOBP_REGULATION_OF_PROTEIN_SERINE_THREONINE_KINASE_ACTIVITY	4.91813	6.6611e-17
GOBP_POSITIVE_REGULATION_OF_INTRACELLULAR_TRANSPORT	4.89538	2.16969e-16
GOBP_REGULATION_OF_STRESS_ACTIVATED_PROTEIN_KINASE_SIGNALING_CASCADE	4.84525	6.37113e-19
GOBP_REGULATION_OF_INTRACELLULAR_PROTEIN_TRANSPORT	4.79607	1.32361e-14

### Sheet: Atherosclerosis
Pathway	Odds Ratio	T-test Pvalue
GOBP_REGULATION_OF_BLOOD_VESSEL_ENDOTHELIAL_CELL_MIGRATION	80	9.49411e-15
GOBP_BLOOD_VESSEL_ENDOTHELIAL_CELL_MIGRATION	80	9.49411e-15
GOBP_ARTERY_DEVELOPMENT	80	1.70217e-11
GOBP_APPENDAGE_MORPHOGENESIS	56	6.05266e-11
GOBP_APPENDAGE_DEVELOPMENT	56	6.05266e-11
GOBP_EMBRYONIC_APPENDAGE_MORPHOGENESIS	56	1.18911e-10
GOCC_INTRINSIC_COMPONENT_OF_PRESYNAPTIC_MEMBRANE	56	6.48785e-10
GOBP_MEIOSIS_I_CELL_CYCLE_PROCESS	48	1.97468e-10
GOBP_MYOBLAST_DIFFERENTIATION	48	3.52088e-14
GOBP_GLUCOSE_METABOLIC_PROCESS	48	4.59408e-10
GOBP_PHOSPHATIDYLINOSITOL_BIOSYNTHETIC_PROCESS	48	7.55955e-10
GOBP_CELL_MATURATION	48	1.91306e-09
GOBP_ENDOTHELIAL_CELL_MIGRATION	48	3.7894e-09
GOBP_REGULATION_OF_HORMONE_SECRETION	48	3.22069e-10
GOBP_PERIPHERAL_NERVOUS_SYSTEM_DEVELOPMENT	48	3.23644e-10
GOBP_DIGESTION	48	6.0574e-09
GOBP_DIGESTIVE_SYSTEM_PROCESS	48	7.38984e-09
GOBP_CELL_MIGRATION_INVOLVED_IN_SPROUTING_ANGIOGENESIS	48	7.75446e-07
GOBP_DETOXIFICATION	48	1.54658e-07
GOBP_POSITIVE_REGULATION_OF_HORMONE_SECRETION	48	1.53409e-10

### Sheet: Depression
Pathway	Odds Ratio	T-test Pvalue
GOMF_HYDROLASE_ACTIVITY_ACTING_ON_ESTER_BONDS	5.05603	1.92023e-08
GOBP_MITOCHONDRION_ORGANIZATION	4.4	1.19002e-06
GOCC_VACUOLE	4.05126	1.35731e-07
GOBP_MULTICELLULAR_ORGANISM_REPRODUCTION	3.83036	5.58198e-06
GOMF_GTPASE_BINDING	3.82175	1.65493e-07
GOBP_MYELOID_CELL_DIFFERENTIATION	3.68003	4.80335e-07
GOBP_ALCOHOL_METABOLIC_PROCESS	3.5453	2.91338e-07
GOBP_NEGATIVE_REGULATION_OF_CELL_POPULATION_PROLIFERATION	3.51182	4.40045e-07
GOMF_GLYCOSYLTRANSFERASE_ACTIVITY	3.50338	0.0002042
GOBP_RESPONSE_TO_EXTRACELLULAR_STIMULUS	3.50168	9.93745e-06
GOMF_PHOSPHORIC_ESTER_HYDROLASE_ACTIVITY	3.50168	2.24058e-05
HALLMARK_GLYCOLYSIS	3.49663	6.15854e-06
GOBP_GROWTH	3.49412	2.70087e-06
GOBP_CELLULAR_RESPONSE_TO_EXTERNAL_STIMULUS	3.4	2.80337e-05
GOBP_VESICLE_MEDIATED_TRANSPORT_IN_SYNAPSE	3.35381	6.61503e-05
GOCC_CYTOPLASMIC_STRESS_GRANULE	3.35381	0.000216511
GOCC_EXTRINSIC_COMPONENT_OF_PLASMA_MEMBRANE	3.34641	2.09327e-06
REACTOME_REGULATION_OF_INSULIN_LIKE_GROWTH_FACTOR_IGF_TRANSPORT_AND_UPTAKE_BY_INSULIN_LIKE_GROWTH_FACTOR_BINDING_PROTEINS_IGFBPS	3.34641	2.37991e-05
GOBP_STRESS_ACTIVATED_PROTEIN_KINASE_SIGNALING_CASCADE	3.34641	4.18125e-05
GOMF_UBIQUITIN_LIKE_PROTEIN_LIGASE_ACTIVITY	3.34286	6.65154e-05

### Sheet: Parkinson's Disease
Pathway	Odds Ratio	T-test Pvalue
GOBP_DETECTION_OF_STIMULUS_INVOLVED_IN_SENSORY_PERCEPTION	3.08631	0.000260556
GOBP_RESPONSE_TO_HEAT	2.92808	0.00345348
GOBP_POSITIVE_REGULATION_OF_VASCULATURE_DEVELOPMENT	2.85943	2.4444e-05
GOBP_CELLULAR_RESPONSE_TO_EXTRACELLULAR_STIMULUS	2.84448	2.1905e-06
GOBP_REGULATION_OF_TRANS_SYNAPTIC_SIGNALING	2.83382	4.84635e-06
GOBP_BLOOD_VESSEL_MORPHOGENESIS	2.76337	1.33869e-05
GOBP_VASCULATURE_DEVELOPMENT	2.76337	1.37474e-05
GOBP_TUBE_MORPHOGENESIS	2.76337	1.639e-05
GOBP_REGULATION_OF_CELL_JUNCTION_ASSEMBLY	2.75636	4.09079e-07
GOBP_CELLULAR_RESPONSE_TO_EXTERNAL_STIMULUS	2.75636	5.60195e-06
GOBP_NEGATIVE_REGULATION_OF_LOCOMOTION	2.74673	3.02722e-05
GOMF_POTASSIUM_ION_TRANSMEMBRANE_TRANSPORTER_ACTIVITY	2.6875	2.43363e-05
GOMF_AMIDE_BINDING	2.66106	9.15973e-06
GOMF_PEPTIDE_BINDING	2.65786	1.46614e-05
GOBP_REGULATION_OF_PROTEIN_BINDING	2.65546	1.15909e-05
GOBP_MAPK_CASCADE	2.65546	5.83877e-05
GOBP_DETECTION_OF_STIMULUS	2.64545	0.000285688
GOBP_DETECTION_OF_CHEMICAL_STIMULUS	2.64545	0.000300594
GOBP_REGULATION_OF_VASCULATURE_DEVELOPMENT	2.60606	1.51167e-05
GOMF_MODIFICATION_DEPENDENT_PROTEIN_BINDING	2.58353	9.16486e-05

### Sheet: COVID-19 Severity
Pathway	Odds Ratio	T-test Pvalue
GOBP_POSITIVE_REGULATION_OF_TRANSPORT	9.10804	2.91033e-20
GOBP_REGULATION_OF_CYSTEINE_TYPE_ENDOPEPTIDASE_ACTIVITY	9.06044	1.50377e-18
GOBP_CYTOSOLIC_TRANSPORT	8.90653	5.00229e-18
GOBP_ENDOCYTOSIS	8.80762	6.55593e-21
GOMF_GLYCOSYLTRANSFERASE_ACTIVITY	8.70993	5.87628e-20
GOBP_ESTABLISHMENT_OF_ORGANELLE_LOCALIZATION	8.70488	6.60103e-21
GOBP_CELLULAR_RESPONSE_TO_EXTERNAL_STIMULUS	8.61342	1.53227e-20
REACTOME_NEUTROPHIL_DEGRANULATION	8.54852	4.95404e-22
GOBP_NEGATIVE_REGULATION_OF_EPITHELIAL_CELL_PROLIFERATION	8.51807	9.30107e-17
GOBP_REGULATION_OF_APOPTOTIC_SIGNALING_PATHWAY	8.51153	3.43385e-21
GOCC_CELL_SURFACE	8.42387	1.09711e-19
GOCC_VACUOLAR_MEMBRANE	8.41667	9.17702e-23
GOBP_REGULATION_OF_RESPONSE_TO_OXIDATIVE_STRESS	8.32298	1.24802e-20
REACTOME_CARGO_RECOGNITION_FOR_CLATHRIN_MEDIATED_ENDOCYTOSIS	8.30344	8.0226e-17
GOBP_APOPTOTIC_SIGNALING_PATHWAY	8.2388	2.2696e-19
HALLMARK_APOPTOSIS	8.2388	4.25124e-18
GOCC_PHAGOCYTIC_VESICLE	8.17067	1.71e-21
GOCC_VESICLE_LUMEN	8.17067	9.36824e-22
GOCC_COATED_VESICLE	8.1479	8.90606e-19
GOBP_POSITIVE_REGULATION_OF_HYDROLASE_ACTIVITY	8.1479	1.04129e-19

### Sheet: Rheumatoid Arthritis
Pathway	Odds Ratio	T-test Pvalue
REACTOME_CELL_CELL_COMMUNICATION	11.583	1.34766e-55
GOBP_ACTIN_FILAMENT_ORGANIZATION	10.2285	3.50618e-54
GOMF_PROTEIN_DOMAIN_SPECIFIC_BINDING	9.9798	1.28684e-59
GOBP_REGULATION_OF_SMALL_GTPASE_MEDIATED_SIGNAL_TRANSDUCTION	9.9798	9.02083e-57
GOMF_PROTEIN_C_TERMINUS_BINDING	9.94591	1.78909e-60
GOCC_PROTEIN_KINASE_COMPLEX	9.9329	2.89531e-51
GOBP_SMALL_GTPASE_MEDIATED_SIGNAL_TRANSDUCTION	9.79747	3.82808e-57
GOCC_POLYMERIC_CYTOSKELETAL_FIBER	9.79747	1.64422e-55
GOBP_REGULATION_OF_CELL_ADHESION	9.78352	2.06133e-59
GOBP_REGULATION_OF_CELL_CELL_ADHESION	9.7721	1.94133e-59
GOBP_CELL_DIVISION	9.73674	2.16206e-54
PID_PDGFRB_PATHWAY	9.6375	4.77161e-55
GOBP_RESPONSE_TO_EXTRACELLULAR_STIMULUS	9.51036	3.15863e-58
GOBP_REGULATION_OF_PROTEIN_LOCALIZATION_TO_CELL_PERIPHERY	9.49472	1.18641e-57
GOBP_ACTIN_FILAMENT_BASED_PROCESS	9.34102	7.04394e-55
GOMF_GTPASE_BINDING	9.32927	6.26917e-52
GOMF_PROTEIN_N_TERMINUS_BINDING	9.3078	3.3721e-58
GOBP_POSITIVE_REGULATION_OF_LYMPHOCYTE_DIFFERENTIATION	9.25505	1.03338e-57
GOBP_POSITIVE_REGULATION_OF_HEMOPOIESIS	9.18072	7.58783e-57
GOBP_CELL_CELL_ADHESION	9.08481	3.7212e-59
